# Identification of age-associated proteins and functional alterations in human primary retinal pigment epithelium cells

**DOI:** 10.1101/2021.10.17.464744

**Authors:** Xiuxiu Jin, Jingyang Liu, Weiping Wang, Jiangfeng Li, Guangming Liu, Ruiqi Qiu, Mingzhu Yang, Meng Liu, Lin Yang, Xiaofeng Du, Bo Lei

## Abstract

**Background:** Retinal pigmented epithelium (RPE) has essential functions to nourish and support the neural retina, and is of vital importance in the pathogenesis of age-related retinal degeneration. However, the exact molecular changes of RPE in aging remain poorly defined.

**Methods:** We isolated human primary RPE (hRPE) cells from 18 eye donors distributed over a wide age range (10 - 67 years). A quantitative proteomic analysis was performed to analyze their intracellular and secreted protein changes, and potential age-associtated mechanisms were validated by ARPE-19 and hRPE cells.

**Results:** Age-stage related subtypes and age-associtated proteins and functional alterations were revealed. Proteomic data and verifications showed that RNF123 and RNF149 related ubiquitin-mediated proteolysis might be an important clearance mechanism in elimination of oxidative damaged proteins in aged hRPE. In older hRPE cells, apoptotic signaling related pathways were up-regulated and endoplasmic reticulum organization was down-regulated both in intracellular and secreted proteome.

**Conclusions:** This work paints a detailed molecular picture of human RPE in aging process and provides new insights for molecular characteristics of RPE in aging and related clinical retinal conditions.
