## Supplementary Data 2 for "Identification of age-associated proteins and functional alterations in human primary retinal pigment epithelium cells"

### Sheet: clusters for intra. proteome
Significant discrete clusters of the intracellular proteomics. Data related to Figure 3A
Pathway	anova pvalue	geneID	cluster	Y_10y	Y_12y	Y_13y	Y_18y	M_35y	M_38y	M_38y	M_40y	M_40y	M_41y	M_44y	O_55y	O_56y	O_60y	O_64y	O_66y	O_67y	O_67y	cluster1	cluster2	cluster3	cluster4	cluster5	cluster6	cluster7	cluster8	cluster9	cluster10
copii coated vesicle budding	0.037163	PDCD6/PREB/BET1/TFG/SEC24B/SEC23B/SEC23A/CTSC/SEC24A/TMED2/TMED10/SEC23IP/TRAPPC5/TBC1D20/CSNK1D/CTSZ/PPP6R1/SEC31A/ANKRD28/SCFD1/TRAPPC3/GOLGA2/MIA3/LMAN1/NSF/SAR1B/TRAPPC4/TRAPPC2L/PPP6R3/PEF1/PPP6C/SAR1A/TRAPPC1/RAB1A/SEC13/STX5/TRAPPC10/RAB1B/TRAPPC9/CUL3/USO1/NAPA/VAPB/VAPA/SEC22B/GOSR2/SEC24C/CD59/SEC24D/SEC16A	1	-0.104907	0.372564	-0.162115	-0.431039	-0.510917	-0.420067	-0.196113	-0.482989	0.33608	-0.0141927	0.00810015	-0.0488739	0.252528	0.433622	0.355463	0.359367	-0.0814386	0.410516	0.553801	0.303604	0.0395893	0.00789831	0.00429663	0.00448519	0.00531883	0.0142276	0.00472936	0.0066672
endoplasmic reticulum to golgi vesicle mediated transport	0.0237966	PDCD6/PREB/ACTR1A/BCAP31/BET1/TFG/SEC24B/COG5/SEC23B/SEC23A/VTI1B/HYOU1/DCTN2/YKT6/DCTN6/CTSC/SEC24A/YIF1A/KDELR1/TMED2/LMAN2/TMED10/KDELR3/TMED1/TMEM115/SEC23IP/DCTN3/COPE/TRAPPC5/TBC1D20/COPA/COPB1/DYNLL2/VTI1A/CSNK1D/CTSZ/CD55/DCTN1/DYNC1H1/DYNC1I2/DYNC1LI2/TMED4/COG2/COPZ1/COPG1/PPP6R1/SEC31A/TRAPPC8/ANKRD28/SCFD1/DDHD2/TMED3/COG4/GAS6/ARFGAP3/COPG2/SEC22A/TRAPPC3/GOLGA2/GOLGB1/ANK2/CNIH4/NRB…	1	-0.277983	0.442333	-0.235811	-0.475326	-0.388157	-0.456453	-0.274936	-0.48778	0.154697	0.0766504	-0.0299543	0.0391524	0.26969	0.424279	0.468874	0.29327	-0.161155	0.40735	0.906069	0.047317	0.00947532	0.00225904	0.00134679	0.00137313	0.0015851	0.00384405	0.00152592	0.0022473
golgi organization	0.0224252	OPTN/AKAP9/STX6/PRMT5/STK25/ARFGEF1/TMED2/LMAN2/TMED10/TMED1/CIT/SEC23IP/PDCD10/TBC1D20/VTI1A/CSNK1A1/CSNK1D/DNM2/TMED4/COG2/TRAPPC8/CLASP2/PLEKHM2/CAMSAP2/CLASP1/SYNE1/OBSL1/TMED3/GAK/COG4/ATL3/GORASP2/RAB30/GOLGA2/GOLGB1/HTT/EHD3/MYO18A/LMAN1/ARL1/TMED5/TMED7/TRAPPC12/ATP8B1/STX18/TMED9/DYM/GOLPH3L/PI4K2B/PI4K2A/NPLOC4/PRKD1/MAPK1/MAPK3/NSFL1C/MAP2K1/MAP2K2/ARHGAP21/RAB1A/RAB2A/TRAPPC11/GOLPH3/…	1	-0.126195	0.366909	-0.0940374	-0.399918	-0.229094	-0.179859	-0.212792	-0.366387	-0.0869735	-0.0108829	0.0142296	0.0344473	0.240889	0.370086	0.28713	0.176576	-0.174926	0.391072	0.454112	0.395142	0.0447964	0.00852175	0.00453275	0.00475855	0.00568018	0.015577	0.00495529	0.00691549
golgi vesicle budding	0.0324692	PDCD6/PREB/BET1/TFG/SEC24B/SEC23B/SEC23A/CTSC/SEC24A/TMED2/TMED10/SEC23IP/TRAPPC5/TBC1D20/CSNK1D/CTSZ/PPP6R1/SEC31A/ANKRD28/SCFD1/ARFGAP3/TRAPPC3/GOLGA2/MIA3/MYO18A/LMAN1/NSF/SAR1B/TRAPPC4/TRAPPC2L/TMED9/GOLPH3L/PPP6R3/PEF1/PPP6C/PRKCI/SAR1A/TRAPPC1/RAB1A/SEC13/GOLPH3/STX5/TRAPPC10/RAB1B/TRAPPC9/ARFGAP2/CUL3/USO1/GBF1/NAPA/VAPB/VAPA/SEC22B/GOSR2/SEC24C/CD59/SEC24D/SEC16A	1	-0.0960833	0.375081	-0.182547	-0.40209	-0.528386	-0.42975	-0.191638	-0.4908	0.280835	-0.0340883	0.0884437	-0.0298557	0.254879	0.475477	0.337829	0.413973	-0.112214	0.43845	0.509484	0.343201	0.042162	0.00823821	0.00443724	0.00464361	0.00552271	0.0149357	0.00486936	0.00683379
intra golgi vesicle mediated transport	0.000455401	COG5/VTI1B/COPE/GABARAPL2/COPA/COPB1/VTI1A/CUX1/COG2/COPZ1/COPG1/COPG2/TRAPPC3/GOLGA3/RAB6B/COG6/RAB6A/TRAPPC10/COG3/COG8/NAPG/NAPA/COPB2/COG1/GOSR1/GOSR2/GOLGA5	1	-0.237749	0.430705	-0.301308	-0.509228	-0.36425	-0.619225	-0.286874	-0.516296	-0.104267	-0.153841	-0.150291	0.130695	0.443804	0.616439	0.453168	0.350473	0.072636	0.533889	0.587381	0.27472	0.0373992	0.00757844	0.00415376	0.00432779	0.00512089	0.0135855	0.00458268	0.00648265
regulation of er to golgi vesicle mediated transport	0.046733	PREB/SEC24B/TBC1D20/SCFD1/ARF1/SAR1B/STX18/SAR1A/RINT1/YIPF5	1	-0.392928	0.483626	-0.68692	-0.100563	-0.378203	-0.385565	-0.345036	-0.621822	0.355527	-0.114814	-0.264188	0.398596	0.101546	0.624228	0.352406	0.565179	-0.519959	0.50668	0.90918	0.0455498	0.00916169	0.00218892	0.00130652	0.00133166	0.0015367	0.00372212	0.00148086	0.0021822
cellular response to glucose starvation	0.0498754	MYBBP1A/SESN3/RRP8/TBL2/PIK3R4/HNRNPA1/HSPA5/IFI16/ASNS/SH3GLB1/PIK3C3/IMPACT/PRKAA1/SLC2A1/UPP1/CPEB4/BECN1/MTMR3	2	0.059091	-0.0213491	0.258872	-0.139622	-0.16587	-0.308449	-0.0310748	-0.336732	-0.00395256	-0.0596911	0.208986	-0.169405	0.210118	0.20991	0.277416	0.395272	0.00035982	0.267605	0.0200821	0.919764	0.0356639	0.00296556	0.00117787	0.00132538	0.00172047	0.0067424	0.00118822	0.00148144
regulation of erad pathway	0.0101043	BCAP31/USP19/OS9/ERLEC1/USP25/UBQLN2/UBQLN1/UBAC2/ATXN3/DERL2/UBXN1/UBE2J1/SGTA/UBE2G2/BAG6/CAV1/USP14/RNF185/HERPUD1	2	0.0477047	-0.19593	0.192711	-0.0509959	-0.123255	-0.310256	-0.155745	-0.199597	-0.214245	0.129596	-0.0251604	0.188826	0.507212	0.163694	0.426247	-0.0977885	0.0483898	0.189991	0.0553779	0.888982	0.0233273	0.00324967	0.00151844	0.00164548	0.00203935	0.0064994	0.00159887	0.00211409
retrograde vesicle mediated transport golgi to endoplasmic reticulum	0.0063356	ATP9A/KIF1C/KDELR1/TMED2/LMAN2/TMED10/KIF2C/KDELR3/TMEM115/RER1/KIF3A/COPE/COPA/COPB1/COPZ1/COPG1/KIFAP3/SCFD1/BICD2/TMED3/PITPNB/KIF4A/COG4/ARFGAP3/COPG2/RACGAP1/HTT/ARCN1/ATP9B/ARF4/KIF2A/ARF5/KLC1/KIF11/NSF/TMED7/BET1L/ERGIC2/RAB6B/NBAS/ERGIC3/STX18/TMED9/GOLPH3L/ARFGAP1/USE1/KIF15/ERGIC1/SCYL1/RAB1A/RAB6A/RINT1/GOLPH3/KLC2/BNIP1/SURF4/UVRAG/RAB1B/COG3/ARFGAP2/GBF1/NAPA/ZW10/COG7/COPB2/KIF3B/K…	2	-0.236314	0.255733	0.0222175	-0.326541	-0.364861	-0.560851	-0.163592	-0.588541	0.16109	-0.124738	0.0920764	0.23425	0.336863	0.436711	0.345536	0.394197	-0.150475	0.453185	0.325776	0.527254	0.0477208	0.00848173	0.00437481	0.00462812	0.00557424	0.0158246	0.00473887	0.00652507
stem cell division	0.0182858	RAB10/WWTR1/GNL3/PAFAH1B1/ZFP36L2/TGFB2/TIAL1/NCOA3/FZD7/CUL3/DOCK7/NUMB/ARHGEF2/NUMBL	2	-0.0651679	0.388265	-0.396717	0.0273199	-0.335202	-0.170241	-0.220983	-0.221957	-0.474379	-0.123114	-0.0792366	-0.103766	-0.0390556	0.578493	0.429034	0.100724	-0.0470175	0.388184	0.02621	0.886649	0.0532078	0.00416508	0.00162851	0.00183891	0.00239767	0.0095976	0.0016364	0.00202959
o glycan processing	0.0145899	GALNT5/XXYLT1/POFUT1/GALNT1/GALNT2/C1GALT1C1/GALNT7/GALNT10/C1GALT1/ST3GAL4/B4GALT5	3	-0.567621	0.405972	0.178612	0.17335	-0.162898	-0.661192	-0.68119	-0.432846	-0.0677746	-0.308191	-0.0241174	0.512562	0.557527	0.133902	0.0736739	0.1282	0.0760403	-0.124409	0.0248835	0.133006	0.763431	0.011033	0.00328668	0.00393119	0.00552497	0.0332334	0.00310374	0.00355437
response to misfolded protein	0.0483486	STUB1/CLU/TOR1A/SDF2L1/ATXN3/DNAJB12/ANKZF1/RNF126/UGGT2/UGGT1/VCP/DERL1/BAG6/DNAJB14/CUL3/RNF185	3	0.0623869	0.0961656	0.131387	0.150644	-0.296657	-0.517646	-0.125486	-0.239441	0.0268529	-0.0124085	0.201895	0.201307	0.206074	0.302734	0.359239	-0.3283	0.0732141	0.265213	0.00011406	0.00041335	0.998843	8.72e-05	2.15e-05	2.67e-05	3.94e-05	0.000332795	1.96e-05	2.14e-05
maternal placenta development	0.0424862	PRDX3/TMED2/CTSB/AKT1/DAZAP1/GJA1/JUNB/MEN1/ASH1L/MAPK1/MAPK3/PTGIS/PTGS2/BSG/NR2F2	4	0.301343	0.0679403	0.311227	0.191531	-0.21539	-0.414213	0.162309	-0.292655	-0.114121	0.222277	-0.251002	-0.323122	-0.103408	-0.00199032	-0.257639	0.236697	0.0513583	0.0500983	0.000157792	0.000235195	0.000449986	0.995225	0.000201515	0.000372906	0.00116225	0.00174325	0.00013099	0.000102265
neuroinflammatory response	0.0273309	NAMPT/CTSC/CLU/EGFR/GRN/APP/IL18/JUN/LDLR/LRP1/ATM/PSEN1/PTGS2/SNCA	5	-0.121327	0.2987	0.0533664	0.0163158	0.392047	-0.143165	0.114197	0.186936	0.136973	-0.0709267	-0.0917481	-0.250751	-0.175249	-0.206545	-0.0824688	-0.0188812	-0.24062	-0.10974	0.00577156	0.00602641	0.00695626	0.0157784	0.439164	0.404699	0.0457027	0.00943834	0.0395472	0.0131347
positive regulation of synapse assembly	0.0427258	EPHB2/ADNP/FLRT2/EEF2K/AGRN/OXTR/LRRN1/TPBG/UBE2V2/DLG5	5	-0.050413	-0.254494	0.11818	0.431292	0.123991	0.194885	0.205872	0.522717	-0.144896	-0.318726	0.180765	-0.103455	-0.182561	-0.267775	-0.0598254	-0.0866015	-0.505061	-0.430021	0.00412601	0.00423756	0.00480037	0.010196	0.724416	0.164035	0.0268217	0.00634364	0.0345457	0.0102846
regulation of telomere maintenance	0.0438251	RAD50/CCT7/CCT4/CCT2/CCT8/PNKP/NEK7/PARP1/CTNNB1/DHX36/DKC1/ERCC4/CCT5/SMG1/SMG6/SMG5/GNL3/HNRNPA1/HNRNPA2B1/HNRNPC/HNRNPD/HNRNPU/MAP3K4/NBN/ATM/PARN/PML/EXOSC10/TERF2IP/XRN1/GNL3L/ATRX/PINX1/PPP1R10/NAT10/MAPK1/MAPK3/YLPM1/UPF1/SRC/TCP1/TERF2/CCT3/XRCC1/XRCC5/USP7/MAPKAPK5/CCT6A/SMG7	5	0.168057	-0.397861	0.327119	0.195417	0.203141	0.351334	0.296878	0.318732	-0.0972507	0.0806624	0.223298	0.0196115	-0.0387706	-0.339955	-0.214215	-0.316038	0.264335	-0.366029	0.00184405	0.00180199	0.00193287	0.00344158	0.912632	0.0237755	0.0072322	0.00237348	0.0336329	0.00625073
response to alkaloid	0.0435388	ADA/CDK5/ATG7/TMED10/DHX15/DHODH/DNM2/DNMT3A/ABAT/MTOR/GOT2/GSTM2/HDAC2/HNMT/HSPA5/HSP90AB1/ICAM1/MT-ND6/OXTR/PPP2R2A/PPP5C/PRKAA1/RELA/BCL2L1/BLM/SMPD1/SNCA/UBE3A/UQCRC1/CAD/CASP3/CASP6/PPP1R9B/PEA15/SRSF9/EFTUD2	5	0.0894734	0.0484327	0.0997733	-0.0440114	-0.138791	0.104798	-0.00359192	0.115178	0.332285	0.0866297	0.179807	-0.0479009	0.034586	-0.358567	0.0559091	-0.288234	-0.028565	-0.108642	0.000651657	0.0006555	0.000725557	0.00142638	0.966429	0.0150119	0.0033814	0.000928873	0.00727224	0.00183489
mitochondrial genome maintenance	0.0154833	AKT3/PARP1/TYMP/FLCN/SLC25A4/LIG3/MPV17/OPA1/MSTO1/MGME1/LONP1	6	0.133965	-0.11108	0.289438	0.359307	0.0567679	0.372102	0.219657	0.348068	0.145336	-0.272664	-0.0949669	-0.261183	-0.0619259	-0.282075	-0.541891	-0.101171	0.0867923	-0.401824	0.000684747	0.000744009	0.000899784	0.00243359	0.0158752	0.962608	0.00953953	0.00130691	0.00311991	0.00127485
odontogenesis of dentin containing tooth	0.013963	TCIRG1/ATF2/CTNNA1/CTNNB1/CNNM4/HDAC1/HDAC2/TNC/ITGA6/ITGB4/LAMA5/NF2/NFIC/SERPINE1/PDGFRA/BAX/STIM1/BSG/TRAF6/CA2	6	-0.094545	0.00938604	0.165654	0.32145	0.205917	0.0362062	0.0421443	-0.186682	0.454285	-0.163908	0.0645693	-0.113806	-0.2722	-0.361247	-0.244568	-0.190255	-0.21053	-0.047199	0.00152821	0.00165021	0.00198101	0.00520346	0.0408954	0.912875	0.0192955	0.00284568	0.00737761	0.00293104
rna interference	0.0247166	ADAR/CELF1/DHX9/DICER1/AGO2/NRDE2/XPO5/MRPL44/TARBP2/TSN/TSNAX/PRKRA	6	0.324738	-0.134945	0.417665	-0.0467843	-0.0483836	0.236896	0.280606	0.136545	-0.0277436	0.182925	0.17326	-0.298666	-0.0405926	-0.423755	-0.280364	0.14312	0.055146	-0.271067	0.00469802	0.00497907	0.00584708	0.0141209	0.209714	0.659207	0.0451893	0.00813179	0.0273334	0.00988935
long chain fatty acyl coa metabolic process	0.0472801	ACOT7/ACSF3/ACSL1/ACSL3/ACSL4/HSD17B12/ELOVL5/ELOVL1/FAR1/DGAT1/TECR	7	0.0969403	0.4558	-0.12983	0.492671	0.636613	-0.208598	-0.140685	-0.249651	0.262829	-0.348557	-0.152188	0.112961	-0.466622	-0.172482	-0.395296	-0.196213	-0.264189	-0.470952	0.00361267	0.00431491	0.00588054	0.0279568	0.0203143	0.1026	0.805532	0.0103732	0.00811305	0.0045217
regulation of chondrocyte differentiation	0.0282357	CTNNB1/EFEMP1/GLG1/ANXA2/LOXL2/LTBP3/SMAD3/POR/RELA/TGFBR1	8	-0.244743	0.525222	0.360611	0.149719	-0.416524	-0.564169	-0.171837	0.122949	-0.273235	-0.406432	-0.234933	-0.0396875	-0.255819	0.379891	0.262214	0.234455	-0.383518	0.317482	0.00572789	0.0119322	0.0495451	0.0231361	0.00256478	0.0036101	0.0064671	0.887198	0.0020693	0.00198071
dicarboxylic acid catabolic process	0.0090273	ACOT8/MTHFS/ALDH1L1/ALDH1L2/ACSF3/QPRT/GLUD1/GLUL/GOT1/GOT2	9	-0.0937883	0.102831	-0.104497	-0.0517065	0.317962	0.11649	-0.0688885	0.156064	0.357782	0.314893	-0.0172974	0.0814054	-0.342231	-0.180056	-0.00412861	-0.187597	-0.00185424	-0.442772	0.00522532	0.00478085	0.00479078	0.00702357	0.120578	0.0267709	0.0120509	0.00540191	0.766813	0.0295835
ketone biosynthetic process	0.025557	STARD3/DGKQ/FDXR/SIRT5/NDUFA9/COQ3/COQ9/PDSS2/TPI1/COQ5/AKR1C3	9	-0.4055	-0.244192	-0.070631	0.24118	0.453506	-0.0898333	0.138265	0.294345	0.375353	0.149911	-0.191399	0.116793	-0.223886	-0.222357	-0.248318	-0.213112	-0.105602	-0.331859	0.000939323	0.000819614	0.000784141	0.00102071	0.00866266	0.00296499	0.00157487	0.00083728	0.970229	0.00866762
macrophage activation	0.0467501	NAMPT/CTSC/CLU/JMJD6/SHPK/GRN/HSPD1/APP/JUN/LDLR/MYO18A/MIF/ATM/SNCA/THBS1/WNT5A/DYSF/CD74/PJA2	9	-0.276446	0.133949	-0.234832	0.0358146	0.0795401	-0.053689	0.100184	0.246235	0.159658	0.334499	0.0510511	0.172395	0.0866952	-0.340052	-0.00250832	-0.273098	-0.131355	-0.309475	0.00300455	0.00259257	0.00245425	0.00311321	0.0234175	0.00858063	0.00470102	0.00258913	0.906176	0.0317818
negative regulation of leukocyte proliferation	0.045122	GPNMB/CEBPB/GLMN/DLG1/ERBB2/GSTP1/HLA-G/LYN/ATM/PAWR/PRKAR1A/PKN1/PRNP/TWSG1/SDC4/NDFIP1/CASP3/MAD1L1/PDE5A/DLG5	10	-0.38884	0.0700643	-0.180763	-0.0999149	0.203977	0.165562	0.191767	0.167676	0.335419	-0.0796929	-0.151936	0.0544448	0.00113401	-0.205521	0.12391	-0.0529655	-0.252636	0.00680244	0.00185458	0.00140397	0.00118337	0.00116228	0.0036821	0.00208549	0.00145316	0.0011028	0.0125945	0.961506

### Sheet: GSEA analysis
Data of GSEA analysis were generated form tumor hallmark database. Data related to Figure 3B
M to Y
NAME	GS<br> follow link to MSigDB	SIZE	ES	NES	NOM p-val	FDR q-val	FWER p-val	RANK AT MAX	LEADING EDGE
HALLMARK_HEME_METABOLISM	HALLMARK_HEME_METABOLISM	88	0.31655	1.31201	0.013308	1	0.858	814	tags=19%, list=14%, signal=22%
HALLMARK_P53_PATHWAY	HALLMARK_P53_PATHWAY	88	0.294826	1.25452	0.092559	1	0.907	1057	tags=27%, list=18%, signal=33%
HALLMARK_PI3K_AKT_MTOR_SIGNALING	HALLMARK_PI3K_AKT_MTOR_SIGNALING	65	0.396752	1.18259	0.326613	1	0.968	1989	tags=55%, list=34%, signal=84%
HALLMARK_KRAS_SIGNALING_DN	HALLMARK_KRAS_SIGNALING_DN	17	0.388093	0.97709	0.516014	1	1	282	tags=29%, list=5%, signal=31%
HALLMARK_MYC_TARGETS_V1	HALLMARK_MYC_TARGETS_V1	186	0.406286	0.956954	0.679707	1	1	2164	tags=52%, list=37%, signal=81%
HALLMARK_ALLOGRAFT_REJECTION	HALLMARK_ALLOGRAFT_REJECTION	56	0.328686	0.945917	0.575099	1	1	1297	tags=39%, list=22%, signal=50%
HALLMARK_MYC_TARGETS_V2	HALLMARK_MYC_TARGETS_V2	50	0.394513	0.913615	0.535934	1	1	2389	tags=58%, list=41%, signal=98%
HALLMARK_FATTY_ACID_METABOLISM	HALLMARK_FATTY_ACID_METABOLISM	103	0.233712	0.887015	0.634454	1	1	1400	tags=30%, list=24%, signal=39%
HALLMARK_REACTIVE_OXYGEN_SPECIES_PATHWAY	HALLMARK_REACTIVE_OXYGEN_SPECIES_PATHWAY	36	0.29892	0.885069	0.656881	1	1	1524	tags=36%, list=26%, signal=49%
HALLMARK_APOPTOSIS	HALLMARK_APOPTOSIS	78	0.214101	0.85489	0.707237	1	1	1505	tags=31%, list=26%, signal=41%
HALLMARK_ESTROGEN_RESPONSE_LATE	HALLMARK_ESTROGEN_RESPONSE_LATE	74	0.224424	0.852263	0.73822	1	1	1410	tags=34%, list=24%, signal=44%
HALLMARK_HYPOXIA	HALLMARK_HYPOXIA	90	0.247811	0.847664	0.720532	1	1	489	tags=16%, list=8%, signal=17%
HALLMARK_XENOBIOTIC_METABOLISM	HALLMARK_XENOBIOTIC_METABOLISM	93	0.225951	0.834356	0.773309	1	1	305	tags=11%, list=5%, signal=11%
HALLMARK_DNA_REPAIR	HALLMARK_DNA_REPAIR	100	0.28564	0.810481	0.8125	1	1	1673	tags=29%, list=29%, signal=40%
HALLMARK_SPERMATOGENESIS	HALLMARK_SPERMATOGENESIS	34	0.246119	0.771154	0.755179	1	1	1431	tags=26%, list=25%, signal=35%
HALLMARK_MITOTIC_SPINDLE	HALLMARK_MITOTIC_SPINDLE	134	0.238695	0.733186	0.896162	1	1	1822	tags=34%, list=32%, signal=48%
HALLMARK_UV_RESPONSE_DN	HALLMARK_UV_RESPONSE_DN	78	0.214845	0.716489	0.819048	1	1	705	tags=18%, list=12%, signal=20%
HALLMARK_MTORC1_SIGNALING	HALLMARK_MTORC1_SIGNALING	148	0.180092	0.683904	0.881226	1	1	1752	tags=36%, list=30%, signal=51%
HALLMARK_KRAS_SIGNALING_UP	HALLMARK_KRAS_SIGNALING_UP	44	0.214858	0.644384	0.908929	1	1	1400	tags=30%, list=24%, signal=39%
HALLMARK_OXIDATIVE_PHOSPHORYLATION	HALLMARK_OXIDATIVE_PHOSPHORYLATION	162	0.173175	0.425471	0.904167	1	1	1549	tags=22%, list=27%, signal=29%
HALLMARK_E2F_TARGETS	HALLMARK_E2F_TARGETS	127	0.0881027	0.215736	0.996269	1	1	2364	tags=35%, list=41%, signal=57%
HALLMARK_INFLAMMATORY_RESPONSE	HALLMARK_INFLAMMATORY_RESPONSE	41	-0.476363	-1.59861	0.0238612	0.328242	0.209	1096	tags=49%, list=19%, signal=60%
HALLMARK_BILE_ACID_METABOLISM	HALLMARK_BILE_ACID_METABOLISM	44	-0.358426	-1.28017	0.12249	1	0.896	505	tags=27%, list=9%, signal=30%
HALLMARK_TNFA_SIGNALING_VIA_NFKB	HALLMARK_TNFA_SIGNALING_VIA_NFKB	50	-0.423799	-1.27835	0.158333	1	0.896	994	tags=44%, list=17%, signal=53%
HALLMARK_EPITHELIAL_MESENCHYMAL_TRANSITION	HALLMARK_EPITHELIAL_MESENCHYMAL_TRANSITION	113	-0.54412	-1.19521	0.361607	1	0.961	686	tags=46%, list=12%, signal=51%
HALLMARK_INTERFERON_GAMMA_RESPONSE	HALLMARK_INTERFERON_GAMMA_RESPONSE	76	-0.415609	-1.15338	0.316327	1	0.988	1350	tags=45%, list=23%, signal=58%
HALLMARK_IL2_STAT5_SIGNALING	HALLMARK_IL2_STAT5_SIGNALING	69	-0.311504	-1.14806	0.264637	1	0.992	459	tags=19%, list=8%, signal=20%
HALLMARK_PEROXISOME	HALLMARK_PEROXISOME	67	-0.31477	-1.10674	0.345389	1	0.996	373	tags=19%, list=6%, signal=21%
HALLMARK_APICAL_JUNCTION	HALLMARK_APICAL_JUNCTION	96	-0.346497	-1.09103	0.374494	1	0.996	688	tags=29%, list=12%, signal=33%
HALLMARK_COAGULATION	HALLMARK_COAGULATION	53	-0.336947	-0.995742	0.468132	1	1	686	tags=26%, list=12%, signal=30%
HALLMARK_COMPLEMENT	HALLMARK_COMPLEMENT	81	-0.264979	-0.983203	0.507495	1	1	1034	tags=28%, list=18%, signal=34%
HALLMARK_CHOLESTEROL_HOMEOSTASIS	HALLMARK_CHOLESTEROL_HOMEOSTASIS	52	-0.378993	-0.973953	0.473988	1	1	755	tags=29%, list=13%, signal=33%
HALLMARK_UNFOLDED_PROTEIN_RESPONSE	HALLMARK_UNFOLDED_PROTEIN_RESPONSE	80	-0.240138	-0.973276	0.492473	0.973964	1	1094	tags=25%, list=19%, signal=30%
HALLMARK_INTERFERON_ALPHA_RESPONSE	HALLMARK_INTERFERON_ALPHA_RESPONSE	46	-0.392951	-0.970631	0.518219	0.905428	1	1320	tags=43%, list=23%, signal=56%
HALLMARK_UV_RESPONSE_UP	HALLMARK_UV_RESPONSE_UP	85	-0.238212	-0.949284	0.551282	0.893164	1	707	tags=20%, list=12%, signal=22%
HALLMARK_TGF_BETA_SIGNALING	HALLMARK_TGF_BETA_SIGNALING	28	-0.24223	-0.928461	0.547727	0.885394	1	944	tags=29%, list=16%, signal=34%
HALLMARK_MYOGENESIS	HALLMARK_MYOGENESIS	75	-0.396435	-0.910312	0.718137	0.864364	1	825	tags=35%, list=14%, signal=40%
HALLMARK_ESTROGEN_RESPONSE_EARLY	HALLMARK_ESTROGEN_RESPONSE_EARLY	73	-0.222233	-0.83397	0.803483	0.944896	1	1091	tags=30%, list=19%, signal=37%
HALLMARK_GLYCOLYSIS	HALLMARK_GLYCOLYSIS	117	-0.204088	-0.773081	0.722	0.991588	1	572	tags=15%, list=10%, signal=17%
HALLMARK_ANDROGEN_RESPONSE	HALLMARK_ANDROGEN_RESPONSE	55	-0.213196	-0.751876	0.855131	0.973485	1	489	tags=16%, list=8%, signal=18%
HALLMARK_PROTEIN_SECRETION	HALLMARK_PROTEIN_SECRETION	85	-0.181058	-0.725939	0.784679	0.962868	1	1321	tags=31%, list=23%, signal=39%
HALLMARK_ADIPOGENESIS	HALLMARK_ADIPOGENESIS	125	-0.209796	-0.706525	0.867076	0.938884	1	1017	tags=22%, list=18%, signal=27%
HALLMARK_IL6_JAK_STAT3_SIGNALING	HALLMARK_IL6_JAK_STAT3_SIGNALING	23	-0.202321	-0.623329	0.930958	0.96562	1	214	tags=9%, list=4%, signal=9%
HALLMARK_G2M_CHECKPOINT	HALLMARK_G2M_CHECKPOINT	113	-0.145371	-0.400709	0.980477	0.99383	1	1247	tags=19%, list=22%, signal=23%
O to M
NAME	GS<br> follow link to MSigDB	SIZE	ES	NES	NOM p-val	FDR q-val	FWER p-val	RANK AT MAX	LEADING EDGE
HALLMARK_KRAS_SIGNALING_UP	HALLMARK_KRAS_SIGNALING_UP	44	0.338744	1.33829	0.0879346	1	0.754	820	tags=27%, list=14%, signal=32%
HALLMARK_P53_PATHWAY	HALLMARK_P53_PATHWAY	87	0.256637	1.32265	0.016632	1	0.775	1804	tags=47%, list=31%, signal=68%
HALLMARK_KRAS_SIGNALING_DN	HALLMARK_KRAS_SIGNALING_DN	16	0.490473	1.31484	0.0715706	0.977307	0.783	1528	tags=56%, list=26%, signal=76%
HALLMARK_TNFA_SIGNALING_VIA_NFKB	HALLMARK_TNFA_SIGNALING_VIA_NFKB	48	0.369254	1.25383	0.0916497	0.973179	0.856	1829	tags=58%, list=32%, signal=85%
HALLMARK_DNA_REPAIR	HALLMARK_DNA_REPAIR	100	0.25865	1.23302	0.147844	0.84719	0.873	1455	tags=36%, list=25%, signal=47%
HALLMARK_HEME_METABOLISM	HALLMARK_HEME_METABOLISM	87	0.291095	1.18144	0.253138	0.8704	0.924	1411	tags=37%, list=24%, signal=48%
HALLMARK_APOPTOSIS	HALLMARK_APOPTOSIS	78	0.203319	1.15337	0.251509	0.8296	0.95	999	tags=23%, list=17%, signal=28%
HALLMARK_TGF_BETA_SIGNALING	HALLMARK_TGF_BETA_SIGNALING	28	0.357308	1.13975	0.3	0.763138	0.955	1829	tags=54%, list=32%, signal=78%
HALLMARK_IL6_JAK_STAT3_SIGNALING	HALLMARK_IL6_JAK_STAT3_SIGNALING	23	0.395336	1.13516	0.272727	0.689702	0.956	1785	tags=57%, list=31%, signal=81%
HALLMARK_ESTROGEN_RESPONSE_EARLY	HALLMARK_ESTROGEN_RESPONSE_EARLY	73	0.225898	1.09542	0.259921	0.713569	0.976	1261	tags=27%, list=22%, signal=35%
HALLMARK_UV_RESPONSE_UP	HALLMARK_UV_RESPONSE_UP	82	0.19053	1.07352	0.390192	0.698166	0.984	882	tags=21%, list=15%, signal=24%
HALLMARK_INTERFERON_GAMMA_RESPONSE	HALLMARK_INTERFERON_GAMMA_RESPONSE	75	0.237439	1.04112	0.437751	0.708303	0.99	1116	tags=28%, list=19%, signal=34%
HALLMARK_ESTROGEN_RESPONSE_LATE	HALLMARK_ESTROGEN_RESPONSE_LATE	74	0.191578	0.995787	0.472062	0.747228	0.992	1261	tags=26%, list=22%, signal=32%
HALLMARK_XENOBIOTIC_METABOLISM	HALLMARK_XENOBIOTIC_METABOLISM	91	0.154545	0.897494	0.634298	0.898369	1	1485	tags=30%, list=26%, signal=39%
HALLMARK_ANDROGEN_RESPONSE	HALLMARK_ANDROGEN_RESPONSE	54	0.18767	0.866446	0.675248	0.900819	1	1395	tags=31%, list=24%, signal=41%
HALLMARK_INFLAMMATORY_RESPONSE	HALLMARK_INFLAMMATORY_RESPONSE	40	0.20756	0.857183	0.647887	0.861466	1	1846	tags=40%, list=32%, signal=58%
HALLMARK_INTERFERON_ALPHA_RESPONSE	HALLMARK_INTERFERON_ALPHA_RESPONSE	45	0.223614	0.85009	0.64959	0.823512	1	1699	tags=38%, list=29%, signal=53%
HALLMARK_BILE_ACID_METABOLISM	HALLMARK_BILE_ACID_METABOLISM	44	0.156152	0.752029	0.759542	0.921763	1	1395	tags=27%, list=24%, signal=36%
HALLMARK_COMPLEMENT	HALLMARK_COMPLEMENT	81	0.157036	0.747958	0.794466	0.879342	1	1419	tags=26%, list=25%, signal=34%
HALLMARK_MYOGENESIS	HALLMARK_MYOGENESIS	75	0.133808	0.658956	0.857988	0.930815	1	1596	tags=28%, list=28%, signal=38%
HALLMARK_EPITHELIAL_MESENCHYMAL_TRANSITION	HALLMARK_EPITHELIAL_MESENCHYMAL_TRANSITION	111	0.153117	0.581075	0.84902	0.941703	1	916	tags=17%, list=16%, signal=20%
HALLMARK_MYC_TARGETS_V1	HALLMARK_MYC_TARGETS_V1	181	-0.452431	-1.41146	0.00823045	1	0.623	1559	tags=51%, list=27%, signal=67%
HALLMARK_UNFOLDED_PROTEIN_RESPONSE	HALLMARK_UNFOLDED_PROTEIN_RESPONSE	79	-0.291582	-1.40332	0.0392562	1	0.637	1865	tags=49%, list=32%, signal=72%
HALLMARK_MITOTIC_SPINDLE	HALLMARK_MITOTIC_SPINDLE	133	-0.256446	-1.37337	0.0932203	0.795735	0.684	1046	tags=29%, list=18%, signal=34%
HALLMARK_PROTEIN_SECRETION	HALLMARK_PROTEIN_SECRETION	84	-0.33397	-1.33907	0.142857	0.702881	0.73	1434	tags=43%, list=25%, signal=56%
HALLMARK_MTORC1_SIGNALING	HALLMARK_MTORC1_SIGNALING	147	-0.300466	-1.22134	0.274227	0.9608	0.87	1936	tags=48%, list=34%, signal=71%
HALLMARK_APICAL_JUNCTION	HALLMARK_APICAL_JUNCTION	95	-0.239795	-1.21042	0.2569	0.843213	0.884	1506	tags=36%, list=26%, signal=48%
HALLMARK_G2M_CHECKPOINT	HALLMARK_G2M_CHECKPOINT	111	-0.252096	-1.19766	0.241304	0.75961	0.896	1420	tags=35%, list=25%, signal=46%
HALLMARK_MYC_TARGETS_V2	HALLMARK_MYC_TARGETS_V2	50	-0.326483	-1.19368	0.294606	0.676039	0.896	1351	tags=40%, list=23%, signal=52%
HALLMARK_HYPOXIA	HALLMARK_HYPOXIA	87	-0.246854	-1.16605	0.323887	0.670536	0.915	1446	tags=37%, list=25%, signal=48%
HALLMARK_ADIPOGENESIS	HALLMARK_ADIPOGENESIS	122	-0.285969	-1.16194	0.309859	0.612548	0.916	1417	tags=36%, list=25%, signal=47%
HALLMARK_SPERMATOGENESIS	HALLMARK_SPERMATOGENESIS	34	-0.232025	-1.14266	0.326403	0.599132	0.931	1341	tags=35%, list=23%, signal=46%
HALLMARK_FATTY_ACID_METABOLISM	HALLMARK_FATTY_ACID_METABOLISM	103	-0.310408	-1.11971	0.284836	0.598597	0.948	1772	tags=45%, list=31%, signal=63%
HALLMARK_OXIDATIVE_PHOSPHORYLATION	HALLMARK_OXIDATIVE_PHOSPHORYLATION	160	-0.377629	-1.10715	0.408367	0.576631	0.956	1837	tags=51%, list=32%, signal=73%
HALLMARK_ALLOGRAFT_REJECTION	HALLMARK_ALLOGRAFT_REJECTION	54	-0.260659	-1.09697	0.385396	0.553577	0.962	1320	tags=33%, list=23%, signal=43%
HALLMARK_E2F_TARGETS	HALLMARK_E2F_TARGETS	126	-0.239547	-1.09181	0.365344	0.525865	0.967	1504	tags=38%, list=26%, signal=50%
HALLMARK_GLYCOLYSIS	HALLMARK_GLYCOLYSIS	117	-0.207835	-1.02678	0.401235	0.609549	0.991	1674	tags=38%, list=29%, signal=53%
HALLMARK_PEROXISOME	HALLMARK_PEROXISOME	66	-0.261175	-1.02531	0.42485	0.57614	0.991	1513	tags=36%, list=26%, signal=49%
HALLMARK_PI3K_AKT_MTOR_SIGNALING	HALLMARK_PI3K_AKT_MTOR_SIGNALING	62	-0.203125	-0.905204	0.59481	0.74947	1	372	tags=16%, list=6%, signal=17%
HALLMARK_UV_RESPONSE_DN	HALLMARK_UV_RESPONSE_DN	76	-0.173016	-0.79028	0.778008	0.899461	1	977	tags=18%, list=17%, signal=22%
HALLMARK_REACTIVE_OXYGEN_SPECIES_PATHWAY	HALLMARK_REACTIVE_OXYGEN_SPECIES_PATHWAY	36	-0.167368	-0.623257	0.850288	1	1	1921	tags=44%, list=33%, signal=66%
HALLMARK_CHOLESTEROL_HOMEOSTASIS	HALLMARK_CHOLESTEROL_HOMEOSTASIS	52	-0.147343	-0.621588	0.856838	1	1	2085	tags=44%, list=36%, signal=69%
HALLMARK_IL2_STAT5_SIGNALING	HALLMARK_IL2_STAT5_SIGNALING	69	-0.138506	-0.595713	0.899791	0.973109	1	1411	tags=28%, list=24%, signal=36%
HALLMARK_COAGULATION	HALLMARK_COAGULATION	52	-0.133964	-0.579957	0.882231	0.939489	1	1830	tags=33%, list=32%, signal=47%
O to Y
NAME	GS<br> follow link to MSigDB	SIZE	ES	NES	NOM p-val	FDR q-val	FWER p-val	RANK AT MAX	LEADING EDGE
HALLMARK_KRAS_SIGNALING_DN	HALLMARK_KRAS_SIGNALING_DN	16	0.523052	1.50483	0.0234375	1	0.455	1021	tags=44%, list=18%, signal=53%
HALLMARK_P53_PATHWAY	HALLMARK_P53_PATHWAY	87	0.286999	1.41522	0.0077821	1	0.62	1713	tags=43%, list=30%, signal=60%
HALLMARK_APOPTOSIS	HALLMARK_APOPTOSIS	78	0.266296	1.3748	0.0625	0.921229	0.689	917	tags=23%, list=16%, signal=27%
HALLMARK_KRAS_SIGNALING_UP	HALLMARK_KRAS_SIGNALING_UP	44	0.361349	1.3501	0.061086	0.774815	0.72	689	tags=25%, list=12%, signal=28%
HALLMARK_TNFA_SIGNALING_VIA_NFKB	HALLMARK_TNFA_SIGNALING_VIA_NFKB	48	0.386289	1.3179	0.0146444	0.730123	0.766	1295	tags=42%, list=22%, signal=53%
HALLMARK_HEME_METABOLISM	HALLMARK_HEME_METABOLISM	87	0.311274	1.28626	0.159923	0.699617	0.808	2090	tags=55%, list=36%, signal=85%
HALLMARK_IL6_JAK_STAT3_SIGNALING	HALLMARK_IL6_JAK_STAT3_SIGNALING	23	0.430424	1.23056	0.182008	0.762877	0.917	1775	tags=57%, list=31%, signal=81%
HALLMARK_ESTROGEN_RESPONSE_EARLY	HALLMARK_ESTROGEN_RESPONSE_EARLY	73	0.247745	1.22967	0.0744501	0.669725	0.917	1646	tags=33%, list=29%, signal=45%
HALLMARK_TGF_BETA_SIGNALING	HALLMARK_TGF_BETA_SIGNALING	28	0.35246	1.21634	0.11691	0.626271	0.918	1722	tags=50%, list=30%, signal=71%
HALLMARK_DNA_REPAIR	HALLMARK_DNA_REPAIR	100	0.303066	1.14809	0.263547	0.724118	0.96	1547	tags=38%, list=27%, signal=51%
HALLMARK_ESTROGEN_RESPONSE_LATE	HALLMARK_ESTROGEN_RESPONSE_LATE	74	0.216277	1.14053	0.254902	0.675375	0.96	1584	tags=31%, list=27%, signal=42%
HALLMARK_INTERFERON_GAMMA_RESPONSE	HALLMARK_INTERFERON_GAMMA_RESPONSE	75	0.272197	1.13919	0.320285	0.623309	0.96	1777	tags=39%, list=31%, signal=55%
HALLMARK_INFLAMMATORY_RESPONSE	HALLMARK_INFLAMMATORY_RESPONSE	40	0.242458	1.02555	0.41791	0.860465	0.995	1827	tags=38%, list=32%, signal=54%
HALLMARK_UV_RESPONSE_UP	HALLMARK_UV_RESPONSE_UP	82	0.193298	1.01029	0.410774	0.842936	1	752	tags=17%, list=13%, signal=19%
HALLMARK_ANDROGEN_RESPONSE	HALLMARK_ANDROGEN_RESPONSE	54	0.229903	0.9769	0.475345	0.881629	1	1930	tags=43%, list=33%, signal=63%
HALLMARK_COMPLEMENT	HALLMARK_COMPLEMENT	81	0.199513	0.913096	0.618519	0.998737	1	1729	tags=33%, list=30%, signal=47%
HALLMARK_XENOBIOTIC_METABOLISM	HALLMARK_XENOBIOTIC_METABOLISM	91	0.174438	0.901272	0.623794	0.964305	1	899	tags=19%, list=16%, signal=22%
HALLMARK_INTERFERON_ALPHA_RESPONSE	HALLMARK_INTERFERON_ALPHA_RESPONSE	45	0.224927	0.855696	0.556797	0.994768	1	1775	tags=36%, list=31%, signal=51%
HALLMARK_BILE_ACID_METABOLISM	HALLMARK_BILE_ACID_METABOLISM	44	0.18353	0.836335	0.708333	0.973446	1	1201	tags=23%, list=21%, signal=28%
HALLMARK_REACTIVE_OXYGEN_SPECIES_PATHWAY	HALLMARK_REACTIVE_OXYGEN_SPECIES_PATHWAY	36	0.21493	0.830798	0.658845	0.933937	1	685	tags=17%, list=12%, signal=19%
HALLMARK_UV_RESPONSE_DN	HALLMARK_UV_RESPONSE_DN	76	0.165504	0.829585	0.735197	0.891161	1	1851	tags=33%, list=32%, signal=48%
HALLMARK_GLYCOLYSIS	HALLMARK_GLYCOLYSIS	117	0.173988	0.822242	0.70696	0.859892	1	661	tags=16%, list=11%, signal=18%
HALLMARK_PI3K_AKT_MTOR_SIGNALING	HALLMARK_PI3K_AKT_MTOR_SIGNALING	62	0.202714	0.813944	0.667319	0.833318	1	1775	tags=42%, list=31%, signal=60%
HALLMARK_EPITHELIAL_MESENCHYMAL_TRANSITION	HALLMARK_EPITHELIAL_MESENCHYMAL_TRANSITION	111	0.194807	0.705694	0.74024	0.930713	1	762	tags=15%, list=13%, signal=17%
HALLMARK_COAGULATION	HALLMARK_COAGULATION	52	0.156083	0.641165	0.79868	0.955762	1	1662	tags=29%, list=29%, signal=40%
HALLMARK_CHOLESTEROL_HOMEOSTASIS	HALLMARK_CHOLESTEROL_HOMEOSTASIS	52	0.151485	0.584382	0.871022	0.960523	1	957	tags=17%, list=17%, signal=21%
HALLMARK_MYOGENESIS	HALLMARK_MYOGENESIS	75	0.142179	0.512171	0.830247	0.962937	1	967	tags=16%, list=17%, signal=19%
HALLMARK_PROTEIN_SECRETION	HALLMARK_PROTEIN_SECRETION	84	-0.330122	-1.33439	0.127745	1	0.771	1277	tags=40%, list=22%, signal=51%
HALLMARK_UNFOLDED_PROTEIN_RESPONSE	HALLMARK_UNFOLDED_PROTEIN_RESPONSE	79	-0.260133	-1.22047	0.136264	1	0.86	1415	tags=37%, list=25%, signal=48%
HALLMARK_MYC_TARGETS_V1	HALLMARK_MYC_TARGETS_V1	181	-0.408414	-1.17907	0.431981	1	0.883	1739	tags=52%, list=30%, signal=73%
HALLMARK_FATTY_ACID_METABOLISM	HALLMARK_FATTY_ACID_METABOLISM	103	-0.318028	-1.11722	0.240938	1	0.93	1089	tags=34%, list=19%, signal=41%
HALLMARK_SPERMATOGENESIS	HALLMARK_SPERMATOGENESIS	34	-0.234867	-1.00539	0.439834	1	0.984	952	tags=29%, list=16%, signal=35%
HALLMARK_PEROXISOME	HALLMARK_PEROXISOME	66	-0.246591	-0.991687	0.449462	1	0.984	1312	tags=33%, list=23%, signal=43%
HALLMARK_MTORC1_SIGNALING	HALLMARK_MTORC1_SIGNALING	147	-0.246904	-0.948055	0.491266	1	0.991	1925	tags=46%, list=33%, signal=67%
HALLMARK_ADIPOGENESIS	HALLMARK_ADIPOGENESIS	122	-0.259077	-0.945537	0.632754	1	0.991	1795	tags=44%, list=31%, signal=63%
HALLMARK_HYPOXIA	HALLMARK_HYPOXIA	87	-0.200003	-0.932951	0.558577	1	0.991	1619	tags=40%, list=28%, signal=55%
HALLMARK_MITOTIC_SPINDLE	HALLMARK_MITOTIC_SPINDLE	133	-0.214049	-0.925901	0.520833	0.950043	0.994	1579	tags=38%, list=27%, signal=51%
HALLMARK_IL2_STAT5_SIGNALING	HALLMARK_IL2_STAT5_SIGNALING	69	-0.20023	-0.916497	0.510934	0.878136	0.994	876	tags=25%, list=15%, signal=29%
HALLMARK_OXIDATIVE_PHOSPHORYLATION	HALLMARK_OXIDATIVE_PHOSPHORYLATION	160	-0.345797	-0.875288	0.648579	0.888165	1	1771	tags=49%, list=31%, signal=68%
HALLMARK_ALLOGRAFT_REJECTION	HALLMARK_ALLOGRAFT_REJECTION	54	-0.21001	-0.827729	0.699769	0.899094	1	1169	tags=28%, list=20%, signal=35%
HALLMARK_G2M_CHECKPOINT	HALLMARK_G2M_CHECKPOINT	111	-0.173082	-0.643855	0.781971	1	1	1423	tags=32%, list=25%, signal=41%
HALLMARK_APICAL_JUNCTION	HALLMARK_APICAL_JUNCTION	95	-0.153526	-0.600919	0.87822	1	1	1111	tags=23%, list=19%, signal=28%
HALLMARK_MYC_TARGETS_V2	HALLMARK_MYC_TARGETS_V2	50	-0.202468	-0.598331	0.812646	0.970576	1	1974	tags=50%, list=34%, signal=75%
HALLMARK_E2F_TARGETS	HALLMARK_E2F_TARGETS	126	-0.139443	-0.463858	0.96162	0.983458	1	1262	tags=26%, list=22%, signal=33%
