## Supplementary Data 3 for "Identification of age-associated proteins and functional alterations in human primary retinal pigment epithelium cells"

### Sheet: age-asso.intracellular proteins
Age-associated intracellular proteins in hRPE cells. Data related to Figure 3C
Gene Name	Regulation	Pearson (R)	p-value(Y vs O)	Y_10y	Y_12y	Y_13y	Y_18y	M_35y	M_38y	M_38y	M_40y	M_40y	M_41y	M_44y	O_55y	O_56y	O_60y	O_64y	O_66y	O_67y	O_67y
AKR1B10	up-regulated	0.547178	0.0482505	11.7647	11.9507	12.2125	11.2103	11.5477	11.4969	13.0114	11.642	12.2917	11.5994	14.7246	11.0062	13.941	14.157	13.9797	14.3473	12.0298	13.7721
PRPH	up-regulated	0.592017	0.0407035	11.2806	10.857	10.6218	12.3436	10.1751	11.3332	12.5992	12.5976	12.2735	11.9381	11.0731	12.3039	11.3201	13.9371	13.3454	13.689	13.1273	11.4176
INPP1	up-regulated	0.554654	0.038404	10.4776	9.6609	10.1043	9.04179	9.77427	10.0865	10.5528	10.0074	10.8131	10.6008	10.7048	9.90521	10.8679	11.3158	10.5176	11.0622	10.141	10.6943
FBXO9	up-regulated	0.562424	0.0441803	9.87128	8.23209	9.10436	9.50927	9.73383	10.0401	9.34332	9.71926	9.32433	10.5665	9.31581	10.1112	9.15469	9.79724	10.2081	9.78243	10.3085	10.4678
PALMD	up-regulated	0.53282	0.0425691	14.0185	13.5048	13.6969	13.0061	14.4361	13.7991	14.0614	14.7732	14.1593	14.5621	14.1705	13.5869	14.6898	14.3793	14.2379	13.8251	14.3236	15.3586
PAPSS2	up-regulated	0.575694	0.00571579	17.3919	16.5055	16.8703	16.5176	17.6541	17.4758	17.3102	17.5854	17.0622	18.4793	17.2573	17.0201	17.5676	17.8338	17.6975	17.618	17.4741	17.9324
FGG	up-regulated	0.585141	0.00722866	10.3317	10.9205	10.8985	10.4381	10.2476	10.112	10.3662	11.3364	11.611	10.6951	10.9153	11.1937	11.4251	11.642	11.4979	11.8422	10.7115	11.4237
DNAJB4	up-regulated	0.523578	0.0259611	14.6587	15.2696	14.8687	14.3418	14.9337	14.2625	15.1761	14.4325	15.3661	14.5123	15.3828	15.2782	15.6332	16.1019	15.1939	15.4376	14.833	15.8275
PTGR1	up-regulated	0.634748	0.0016055	14.9126	15.3989	15.3647	14.8251	15.1095	14.9988	15.7538	15.3454	16.0496	16.1235	15.9879	15.5397	15.7005	15.7477	16.168	15.6953	15.861	15.7535
BAK1	up-regulated	0.534479	0.0172854	10.832	10.6621	10.2472	11.3941	11.6208	11.1793	10.6729	11.1509	11.8495	11.2214	11.5689	11.437	11.9669	11.5999	11.0895	11.3924	11.3278	11.2486
UACA	up-regulated	0.596192	0.0255777	16.8588	16.5102	16.4761	16.2917	16.6561	16.7656	16.8419	16.9208	16.8979	16.0039	17.0534	16.5092	17.0567	17.6319	17.1785	17.3909	16.7211	17.4898
DHPS	up-regulated	0.627895	0.0427501	10.8192	10.8046	11.3494	10.5212	11.0835	11.4519	11.6931	11.4538	11.5553	11.6618	11.6028	11.2748	11.5116	11.3963	11.4986	11.3574	11.5066	11.5508
MAP7D3	up-regulated	0.542333	0.00896486	12.5898	12.09	12.7954	12.5334	13.0821	12.806	12.6073	12.8039	12.9773	13.7613	12.8773	13.278	12.7288	13.0287	13.3273	13.1463	12.7264	13.0739
PRKCA	up-regulated	0.775081	0.00587696	15.4363	15.3626	15.502	15.5623	15.6784	15.6168	15.3635	15.8744	15.7566	15.8258	15.8168	15.5092	15.9873	16.1809	16.1097	16.2348	15.7242	16.273
ADA	up-regulated	0.573964	0.0252347	12.5977	12.4818	12.5627	12.5325	12.602	13.2739	12.714	12.9264	12.9381	13.0739	12.7187	12.6933	13.0187	12.5567	13.8797	12.7368	13.183	13.2695
RNF123	up-regulated	0.55432	0.0468227	10.6876	10.184	10.2213	9.60397	10.1117	10.5498	10.5925	10.3014	10.466	10.5892	10.9211	10.2047	10.7281	10.8046	10.4497	11.0008	10.5963	10.833
RNF149	up-regulated	0.559079	0.00718322	9.4152	9.848	9.63702	9.5756	10.5019	9.80422	10.0158	9.87048	10.192	9.6887	10.3958	9.87774	10.109	10.2317	10.0104	10.5134	9.78668	10.1877
SSFA2	up-regulated	0.670213	0.00822891	14.8217	14.445	14.9956	14.8512	14.8692	15.081	14.716	15.1763	15.0317	15.4859	15.1703	15.0976	15.0898	14.9911	15.4866	15.3508	15.0869	15.3341
BSDC1	up-regulated	0.611713	0.00157019	11.4236	11.4725	11.2362	11.0474	11.669	11.3085	11.354	11.3337	11.0327	11.3326	11.7207	11.7565	11.7847	11.894	11.6554	11.7181	11.5119	11.6582
TENM3	up-regulated	0.649233	0.00436616	11.8809	11.5625	11.7603	12.0228	12.2854	11.9793	11.9167	12.1931	11.9345	11.769	12.1013	12.4325	12.3316	12.1584	11.9908	12.1073	12.1265	12.3533
RIN1	up-regulated	0.664331	0.0186852	13.281	12.8389	13.2806	12.893	13.1109	13.0178	13.3992	13.2356	13.1935	13.5759	13.3873	13.2054	13.314	13.5971	13.3331	13.6931	13.3908	13.7512
PRKCI	up-regulated	0.662164	0.0163159	13.0737	12.6269	12.806	12.7066	13.0492	13.1869	13.041	13.1706	12.9653	12.9925	12.956	12.9652	13.0101	13.607	13.0802	13.2873	13.2396	13.1462
YBX1	up-regulated	0.645376	0.0173552	15.3463	14.8418	15.141	15.1503	15.0798	15.2034	15.1593	15.3013	15.6024	15.3137	15.511	15.3758	15.3509	15.813	15.5556	15.6581	15.1897	15.5672
FAU	up-regulated	0.607818	0.00801177	14.1156	14.0613	14.1817	13.8051	14.1588	14.0037	14.0495	13.9073	14.2959	14.5984	14.4994	14.2114	14.4549	14.5859	14.4194	14.5426	14.1269	14.5988
AKAP10	up-regulated	0.509278	0.0425664	11.6065	11.0555	11.28	10.8254	11.188	11.5283	11.3449	11.5996	11.0632	11.5979	11.5589	11.5515	11.2715	11.6609	11.6917	11.4367	11.5777	11.4842
EVI5	up-regulated	0.569268	0.0299545	11.8484	11.9726	11.825	11.4902	11.9344	12.0508	11.76	12.0879	11.9986	11.9227	11.8875	12.1536	12.1877	12.0022	12.2596	11.8662	11.8882	12.4029
BCAR1	up-regulated	0.694069	0.00141714	13.0872	12.8962	12.7631	12.9383	12.9287	13.1627	12.9511	12.9307	13.1916	13.368	13.2015	13.2224	13.3223	13.0705	13.3419	13.1494	13.2592	13.2716
SNX17	up-regulated	0.52941	0.0459232	13.7508	13.5762	13.6412	13.1303	13.4876	13.7678	13.7211	13.6444	13.7755	14.1288	13.7927	13.4798	13.7951	14.0114	13.9831	13.9337	13.8062	13.8414
GSPT2	up-regulated	0.635499	0.0172645	12.6243	12.178	12.5245	12.3343	12.211	12.2292	12.5944	12.4669	12.3477	12.5438	12.69	12.4995	12.7156	12.661	12.8432	12.58	12.8557	12.8847
PCNP	up-regulated	0.517679	0.00977391	14.4965	14.3431	14.2996	14.5258	14.4951	14.3806	14.4373	14.4997	14.4314	15.0444	15.0531	14.965	14.5061	14.7729	14.6529	14.6719	14.5818	14.8738
FBXL18	up-regulated	0.550096	0.0479846	12.7537	12.5697	12.8103	12.2182	12.626	12.9325	12.7328	12.5761	12.6245	12.6546	12.7883	12.6649	12.85	13.0308	12.928	13.0563	12.6705	12.9333
DST	up-regulated	0.511719	0.0127147	16.9839	17.4175	17.0794	17.204	17.437	17.2983	17.0822	17.3264	17.5198	17.7487	17.1866	17.4447	17.4725	17.6006	17.4156	17.3904	17.2571	17.5796
ADSL	up-regulated	0.541776	0.0304902	14.9222	15.2087	15.4093	14.8817	15.053	15.2994	15.4505	15.2081	15.2733	15.5402	15.4583	15.1975	15.4937	15.5485	15.3514	15.3181	15.4195	15.3519
ZPR1	up-regulated	0.527532	0.0251622	14.4183	14.0123	14.2432	13.8678	14.0086	14.1483	14.4733	14.1107	14.3072	14.4731	14.5681	14.2446	14.5197	14.4906	14.3089	14.5056	14.4029	14.4112
AKAP9	up-regulated	0.728369	0.00278009	15.8551	15.9598	15.8694	15.6934	16.0458	16.0017	15.9444	16.0378	15.8847	15.9969	16.049	16.0109	16.2	16.2762	16.1383	16.1045	15.9673	16.1319
MALT1	up-regulated	0.511561	0.0483615	12.2704	12.1115	12.1883	11.8899	11.9063	12.3783	12.2711	12.1726	12.3232	12.2558	12.5163	12.0897	12.5692	12.6792	12.3015	12.4485	12.2198	12.4048
MTMR12	up-regulated	0.635782	0.00633214	11.3525	11.2862	11.0122	11.1622	10.9756	11.3686	11.3682	11.4503	11.2194	11.5155	11.4297	11.3209	11.4594	11.4495	11.5006	11.6201	11.3792	11.5055
MRFAP1	up-regulated	0.544105	0.0212155	12.3993	12.3831	12.441	12.3438	12.3043	12.3143	12.2491	12.3556	12.3381	12.0812	12.7498	12.3646	12.4944	12.8723	12.5006	12.9711	12.61	12.7077
ATG101	up-regulated	0.561991	0.00539646	10.8253	10.8078	11.0135	10.7914	11.036	11.1085	11.1081	11.1383	11.3223	11.0348	11.0344	11.0191	11.2895	11.1479	11.05	11.1948	11.0288	10.9993
PCYT1A	up-regulated	0.622963	0.0168692	15.6816	15.8016	15.8118	15.5887	15.7292	15.7977	15.8519	15.6361	15.8338	15.7579	15.895	15.7818	15.938	15.9663	15.9124	15.9612	15.7544	15.9754
ARMC8	up-regulated	0.611325	0.0255206	13.3431	13.4133	13.3457	13.128	13.4808	13.318	13.4624	13.353	13.3294	13.3289	13.4229	13.3273	13.4341	13.4879	13.5269	13.5152	13.4292	13.5641
ATXN2	up-regulated	0.576964	0.0153894	15.6234	15.4424	15.3442	15.5142	15.6767	15.5532	15.4722	15.5085	15.4206	15.709	15.5149	15.6174	15.533	15.6958	15.6375	15.6165	15.6482	15.7208
G3BP2	up-regulated	0.555102	0.0423916	15.6239	15.9866	15.7134	15.8248	15.7825	15.7762	15.8128	15.7842	15.7004	15.9708	15.8973	15.8778	16.0286	15.9955	15.9825	15.9021	15.8692	15.9279
ARL1	up-regulated	0.619318	0.00464772	15.6748	15.8635	15.694	15.747	15.7726	15.7276	15.7204	15.6411	15.7538	15.6787	15.7948	15.9505	15.8842	15.9209	15.8305	15.9223	15.8347	15.8782
RPL29	up-regulated	0.50892	0.0187073	14.913	14.7913	14.9564	14.7271	14.8167	14.835	14.899	14.8523	14.8707	15.1563	15.0327	14.9217	14.9623	15.064	14.9808	15.0214	14.9216	14.9911
CAPRIN1	up-regulated	0.56159	0.0342102	16.258	15.9801	16.0927	16.0963	16.0888	16.1025	16.1329	16.0738	16.1953	16.3266	16.2009	16.1609	16.2267	16.2517	16.1742	16.2209	16.2562	16.3085
GNAI2	down-regulated	-0.537349	0.0453487	16.7837	16.8161	16.6777	16.9596	16.8675	16.7342	16.7195	16.8086	16.8295	16.7511	16.5915	16.6739	16.6597	16.7218	16.7981	16.5726	16.7071	16.5909
YES1	down-regulated	-0.562785	0.0236433	12.7115	12.8755	12.9254	13.0723	12.8754	12.7689	12.8528	12.9502	12.8952	12.9695	12.647	12.7671	12.6631	12.6417	12.7184	12.7952	12.7789	12.5298
KIAA1217	down-regulated	-0.626834	0.0242574	14.7549	14.9124	14.6335	14.5547	14.768	14.6132	14.5796	14.46	14.463	14.6084	14.5686	14.5346	14.5798	14.3912	14.5819	14.4916	14.6261	14.3908
EPN1	down-regulated	-0.685677	0.019374	14.7193	15.0047	14.6781	14.7598	14.7942	14.6559	14.7245	14.6781	14.6454	14.6772	14.6036	14.7249	14.441	14.633	14.6568	14.5244	14.5474	14.5827
FAM98B	down-regulated	-0.564897	0.0184136	14.495	14.6884	14.4632	14.3905	14.2889	14.4945	14.5302	14.5002	14.4212	14.2003	14.4429	14.1976	14.2668	14.3199	14.3638	14.2848	14.5008	14.182
RPP25L	down-regulated	-0.572835	0.0193904	11.6864	11.8072	11.7218	11.9491	11.6516	11.5817	11.4338	11.652	11.5802	11.7595	11.5852	11.7033	11.6213	11.4666	11.47	11.7635	11.5345	11.4455
VPRBP	down-regulated	-0.50651	0.0283101	13.1709	13.1281	12.8327	13.2437	13.0196	12.9846	12.9894	12.8784	12.7345	12.6678	12.8505	12.9669	12.7186	12.8684	12.7141	12.8682	12.9266	13.0003
BMP2K	down-regulated	-0.552491	0.0221767	12.8199	12.6698	12.8718	12.9655	13.1813	12.9169	12.625	12.8161	12.6328	12.6201	12.6716	12.7913	12.466	12.7559	12.3958	12.5753	12.628	12.5425
PPIE	down-regulated	-0.596986	0.00458965	14.5765	14.5022	14.7492	14.8391	14.3917	14.6127	14.3818	14.6365	14.3188	14.3319	14.5813	14.5039	14.4743	14.4223	14.4494	14.3143	14.4307	14.3467
LZTS2	down-regulated	-0.536556	0.0411658	11.5302	11.9287	11.5098	11.915	12.0553	11.6	11.5316	11.6931	11.71	11.6089	11.5954	11.3394	11.585	11.6538	11.39	11.5465	11.4191	11.3681
ITGB6	down-regulated	-0.533257	0.0395147	14.9702	15.5533	15.1929	15.4654	15.0662	14.9539	14.9315	15.0223	15.1556	14.8596	15.0043	15.1899	15.1454	14.9806	14.9737	14.8046	14.9982	15.0267
PPOX	down-regulated	-0.551252	0.0476589	13.7364	14.136	13.6161	14.0266	14.0052	13.8337	13.546	13.7983	13.5591	13.5214	13.459	13.9227	13.5663	13.5661	13.641	13.4797	13.6204	13.3982
DUSP23	down-regulated	-0.546488	0.0320993	12.6197	12.3808	12.3268	12.8486	12.359	12.495	12.6225	12.5613	12.1267	12.2368	12.5561	12.4087	12.4228	12.1611	12.0582	12.2649	12.3365	12.1863
VPS13A	down-regulated	-0.575131	0.0206249	14.2447	14.6195	14.2752	14.7304	14.5894	14.424	14.3171	14.4276	14.2532	14.3723	14.0312	14.3061	13.9953	14.1076	14.1199	14.2369	14.1562	14.2888
SP100	down-regulated	-0.649632	0.0179525	16.6488	16.7733	16.4182	16.1921	16.2302	16.3385	16.2408	16.2728	16.1089	16.2031	16.3396	16.1457	16.1459	16.402	16.1908	16.0874	16.2011	16.2357
FMNL3	down-regulated	-0.623904	0.000116395	12.5017	12.4546	12.4684	12.5147	12.2163	12.0434	12.1857	11.8729	12.3421	12.0849	12.5498	12.3372	12.2512	12.1013	12.0926	12.062	12.0191	12.169
ATF7IP	down-regulated	-0.571613	0.0283547	11.8058	11.7999	11.939	12.2295	12.324	11.5943	11.881	11.7668	11.5492	11.495	11.7421	11.862	11.8238	11.5352	11.6001	11.4916	11.655	11.2248
NPC1	down-regulated	-0.5027	0.0347476	15.9471	15.1012	15.4566	15.6193	15.4004	15.468	15.0587	16.0035	15.4341	15.7388	15.228	15.4197	15.1427	14.9509	15.163	15.2445	15.1168	15.1307
PARP14	down-regulated	-0.645987	0.0424201	14.6431	14.9651	15.0661	14.5185	14.3305	14.5953	14.4672	14.5272	14.4537	14.4615	14.9409	14.2238	14.3762	14.5262	14.3125	14.3385	14.4324	14.4248
H1FX	down-regulated	-0.591235	0.0320951	14.5105	14.0634	14.6279	14.3779	14.3117	14.449	14.3937	14.404	13.8974	13.5125	13.9893	13.9809	13.8149	13.9195	14.0352	14.0729	13.8817	13.9922
SLC25A6	down-regulated	-0.536915	0.0496245	16.8963	16.9734	16.7047	17.6466	17.0695	16.6946	16.6466	16.6984	16.8377	17.2965	16.5503	17.1361	16.4914	16.5457	16.3149	16.6406	16.5836	16.5418
ANO6	down-regulated	-0.500547	0.0210388	14.7013	15.4283	15.0628	14.6136	14.5114	14.693	14.6652	14.923	14.6163	13.9719	14.6946	14.1539	14.5545	14.4064	14.5452	14.6545	14.6036	14.5969
ITGB3	down-regulated	-0.552754	0.0418707	13.7328	14.6949	14.1431	14.2143	14.2537	13.7742	13.8815	14.0468	13.7688	13.1861	13.8323	14.0439	14.0209	13.8053	13.5811	13.6052	13.7786	13.3244
KHDRBS3	down-regulated	-0.65373	0.00103346	13.4647	13.9141	13.6867	13.7846	13.6542	13.3087	13.626	13.8117	13.1745	13.1055	13.1363	13.323	13.0505	13.1489	13.3898	13.3951	13.2661	13.092
PDK3	down-regulated	-0.527931	0.00570667	11.0602	11.5206	11.5396	11.4572	11.5892	11.1989	11.3601	10.9735	10.8038	10.7713	10.304	10.8781	10.7891	11.0275	10.5278	10.9984	11.0432	11.1384
MTARC2	down-regulated	-0.56743	0.00540458	13.9101	14.1202	13.9412	14.3911	14.5064	13.9259	13.7133	14.0332	13.5323	13.4329	13.3162	13.8708	13.2069	13.5399	13.4493	13.6126	13.5704	13.8217
ATPIF1	down-regulated	-0.588191	0.0215053	13.2984	13.9684	12.9752	13.76	13.7714	13.2204	13.4382	13.3729	12.8685	13.1907	12.8031	12.9491	12.5943	13.2947	13.1158	12.7747	12.9513	12.9564
COL18A1	down-regulated	-0.640601	0.00196439	14.276	14.5797	14.2352	14.0162	13.4303	13.9598	13.9248	13.9883	13.624	13.649	13.6588	13.6697	13.3891	13.885	13.888	13.746	13.8928	13.565
ERAP1	down-regulated	-0.657179	0.0343482	15.6202	16.9483	16.1181	16.4441	16.4232	16.0683	15.8854	16.0117	16.1358	15.9634	15.8622	15.8675	16.0784	15.6391	15.6101	15.8144	15.4024	15.3644
BAZ2A	down-regulated	-0.585141	0.0399709	12.9796	12.8848	12.6688	13.3356	12.7493	12.0604	12.4642	13.0419	12.6337	12.4477	12.7066	12.8494	12.5464	12.3263	11.7665	12.4217	12.7941	11.6029
DDX3Y	down-regulated	-0.613244	0.0164182	13.3861	14.1267	13.8169	12.9066	12.8018	12.7873	13.2566	12.7359	13.1055	13.2565	13.4523	12.3863	12.7979	13.064	12.3454	13.188	12.5309	13.127
HIST1H1D	down-regulated	-0.757227	0.00216271	14.14	14.4872	14.2844	14.8756	14.1058	14.3105	14.3869	14.2892	14.2776	14.3057	13.8593	13.7368	13.5127	13.8973	13.2601	13.9082	13.8855	13.2289
EIF1AY	down-regulated	-0.696981	0.00172757	12.7398	12.624	12.738	12.1294	11.7859	12.2509	12.2546	11.9015	11.9713	12.9909	12.0158	11.8369	11.3251	12.0633	11.2064	11.8519	11.7682	11.9018
RPS4Y1	down-regulated	-0.824763	0.000528881	14.7753	14.2512	14.3335	13.8351	13.8401	13.907	14.1239	13.9315	13.6806	14.4999	13.9631	13.4908	13.4184	13.5751	13.1314	13.6308	13.1147	13.3339
OXTR	down-regulated	-0.577614	0.0230303	10.5688	11.1441	9.9689	11.787	11.7082	10.6703	10.1674	11.186	10.5077	9.65935	10.0205	10.6423	10.0166	9.58421	9.52361	10.1347	9.92164	9.5609

### Sheet: KEGG pathway
KEGG PATHWAY analysis of the biomarkers (intracellular). Data related to Supplementary Figure 3
KEGG PATHWAY ID	Description	GeneRatio	pvalue	p.adjust	qvalue	geneID
hsa04015	Rap1 signaling pathway	5/35	0.00197819	0.144398	0.13511	PRKCA/PRKCI/BCAR1/GNAI2/ITGB3
hsa05163	Human cytomegalovirus infection	5/35	0.00267404	0.144398	0.13511	BAK1/PRKCA/BCAR1/GNAI2/ITGB3
hsa04611	Platelet activation	4/35	0.00194275	0.144398	0.13511	FGG/PRKCI/GNAI2/ITGB3
hsa04510	Focal adhesion	4/35	0.0107901	0.350916	0.328343	PRKCA/BCAR1/ITGB6/ITGB3
hsa04670	Leukocyte transendothelial migration	3/35	0.0127274	0.350916	0.328343	PRKCA/BCAR1/GNAI2
hsa04935	Growth hormone synthesis, secretion and action	3/35	0.0146234	0.350916	0.328343	PRKCA/BCAR1/GNAI2
hsa00230	Purine metabolism	3/35	0.0184969	0.350916	0.328343	PAPSS2/ADA/ADSL
hsa05017	Spinocerebellar ataxia	3/35	0.0196434	0.350916	0.328343	PRKCA/ATG101/ATXN2
hsa04921	Oxytocin signaling pathway	3/35	0.0287586	0.350916	0.328343	PRKCA/GNAI2/OXTR
hsa03010	Ribosome	3/35	0.0307111	0.350916	0.328343	FAU/RPL29/RPS4Y1
hsa05164	Influenza A	3/35	0.0375317	0.350916	0.328343	BAK1/PRKCA/SLC25A6
hsa04730	Long-term depression	2/35	0.0277801	0.350916	0.328343	PRKCA/GNAI2
hsa05223	Non-small cell lung cancer	2/35	0.0349907	0.350916	0.328343	BAK1/PRKCA
hsa05214	Glioma	2/35	0.04183	0.350916	0.328343	BAK1/PRKCA
hsa04971	Gastric acid secretion	2/35	0.0428453	0.350916	0.328343	PRKCA/GNAI2
hsa05412	Arrhythmogenic right ventricular cardiomyopathy	2/35	0.0438699	0.350916	0.328343	ITGB6/ITGB3
hsa00440	Phosphonate and phosphinate metabolism	1/35	0.0258193	0.350916	0.328343	PCYT1A
hsa00920	Sulfur metabolism	1/35	0.0426712	0.350916	0.328343	PAPSS2

### Sheet: GO-Biological process
GO (Biological Process) analysis of the biomarkers (intracellular). Data related to Figure 3D
GO:ID	name	fold change	pvalue	nOverlap	Direction	geneID
GO:0051603	proteolysis involved in cellular protein catabolic process	4.4	0.00251189	6	overexpressed	ARMC8/FBXO9/PCNP/RNF123/FBXL18/RNF149
GO:0022407	regulation of cell-cell adhesion	6.3	0.00125893	5	overexpressed	ADA/FGG/PRKCA/MALT1/TENM3
GO:0042060	wound healing	4.6	0.00501187	5	overexpressed	DST/FGG/PRKCA/PAPSS2/AKAP10
GO:0007596	blood coagulation	6.3	0.00398107	4	overexpressed	FGG/PRKCA/PAPSS2/AKAP10
GO:0002521	leukocyte differentiation	4.1	0.0158489	4	overexpressed	ADA/BAK1/PRKCA/MALT1
GO:0097190	apoptotic signaling pathway	3.5	0.0251189	4	overexpressed	BAK1/FGG/PRKCA/UACA
GO:0002757	immune response-activating signal transduction	3.3	0.0316228	4	overexpressed	ADA/FGG/BCAR1/MALT1
GO:0030183	B cell differentiation	12	0.00199526	3	overexpressed	ADA/BAK1/MALT1
GO:0048592	eye morphogenesis	11	0.00316228	3	overexpressed	BAK1/PRKCI/TENM3
GO:0050852	T cell receptor signaling pathway	7.9	0.00630957	3	overexpressed	ADA/BCAR1/MALT1
GO:0006164	purine nucleotide biosynthetic process	5.3	0.0199526	3	overexpressed	ADA/ADSL/PAPSS2
GO:0007568	aging	5	0.0199526	3	overexpressed	ADA/BAK1/YBX1
GO:0150063	visual system development	4.4	0.0316228	3	overexpressed	BAK1/PRKCI/TENM3
GO:0046638	positive regulation of alpha-beta T cell differentiation	23	0.00398107	2	overexpressed	ADA/MALT1
GO:0072577	endothelial cell apoptotic process	16	0.00794328	2	overexpressed	FGG/PRKCI
GO:1901222	regulation of NIK/NF-kappaB signaling	8.8	0.0199526	2	overexpressed	MALT1/UACA
GO:0001525	angiogenesis	-8.2	1.99526e-05	7	suppressed	ITGB3/SP100/EPN1/ERAP1/COL18A1/FMNL3/ATP5IF1
GO:0030335	positive regulation of cell migration	-5	0.00794328	4	suppressed	GNAI2/ITGB3/COL18A1/ANO6
GO:0050731	positive regulation of peptidyl-tyrosine phosphorylation	-11	0.00251189	3	suppressed	ITGB3/YES1/PARP14
GO:0072593	reactive oxygen species metabolic process	-7.3	0.00794328	3	suppressed	GNAI2/PDK3/ATP5IF1
GO:0030198	extracellular matrix organization	-5.6	0.0158489	3	suppressed	ITGB3/ITGB6/COL18A1
GO:2001233	regulation of apoptotic signaling pathway	-5.1	0.0199526	3	suppressed	GNAI2/SP100/ATP5IF1
GO:0043062	extracellular structure organization	-4.9	0.0251189	3	suppressed	ITGB3/ITGB6/COL18A1
GO:0050900	leukocyte migration	-4.1	0.0316228	3	suppressed	ITGB3/YES1/ANO6
GO:2000353	positive regulation of endothelial cell apoptotic process	-56	0.000630957	2	suppressed	COL18A1/ANO6
GO:0007219	Notch signaling pathway	-7.3	0.0316228	2	suppressed	EPN1/BMP2K
